# Stem cell proliferation and differentiation during larval metamorphosis of the model tapeworm *Hymenolepis microstoma*

**DOI:** 10.1101/2023.09.13.557592

**Authors:** Jimena Montagne, Matías Preza, Uriel Koziol

**Affiliations:** Sección Biología Celular, Facultad de Ciencias, Universidad de la República, Montevideo, Uruguay

**Keywords:** differentiation, stem cell, neoblast, cestode, oncosphere, metacestode, tegument, neuroD

## Abstract

Tapeworm larvae cause important diseases in humans and domestic animals. During infection, the first larval stage undergoes a metamorphosis where tissues are formed *de novo* from a population of stem cells called germinative cells. This process is difficult to study for human pathogens, as these larvae are infectious and difficult to maintain in the laboratory. In this work, we analyzed cell proliferation and differentiation during larval metamorphosis in the model tapeworm *Hymenolepis microstoma*, by *in vivo* labelling of proliferating cells with the thymidine analogue 5-ethynyl-2′-deoxyuridine (EdU), tracing their differentiation with a suite of specific molecular markers for different cell types. Proliferating cells are very abundant and fast-cycling during early metamorphosis: the total number of cells duplicates every ten hours, and the length of G2 is only 75 minutes. New tegumental, muscle and nerve cells differentiate from this pool of proliferating germinative cells, and these processes are very fast, as differentiation markers for neurons and muscle cells appear within 24 hours after exiting the cell cycle, and fusion of new cells to the tegumental syncytium can be detected after only 4 hours. Tegumental and muscle cells appear from early stages of metamorphosis (24 to 48 hours post-infection); in contrast, most markers for differentiating neurons appear later, and the detection of synapsin and neuropeptides correlates with scolex retraction. Finally, we identified populations of proliferating cells that express conserved genes associated with neuronal progenitors and precursors, suggesting the existence of tissue-specific lineages among germinative cells. These results provide for the first time a comprehensive view of the development of new tissues during tapeworm larval metamorphosis, providing a framework for similar studies in human and veterinary pathogens.
