## Supplementary Table 1 for "Stem cell proliferation and differentiation during larval metamorphosis of the model tapeworm *Hymenolepis microstoma*"

### Sheet: Sheet1
Gene code (WBP version 14)	Gene name	Forward primer	Reverse primer	Observations
HmN_000188900	tpm-1	AGTCGTAAGGCCCTTGAGACCAG	GAAGTGAGTTCCTCGAAAGTGGTG	Specific for HMW muscular isoform (Koziol et al. 2011; it includes exons 4b, 5a, 6b, 7a, 8a, 9b)
HmN_000471300	tpm-2	GGCTGCAAAGTGCTCGAGAAC	AAAGTTTGCTCCAATTCCTCTGC	Specific for HMW muscular isoform (Koziol et al. 2011; it includes exons 4b, 5a, 6b, 7a, 8a, 9b)
HmN_000553800	myoD	GTAACAGCGATTACTCGAGCAGTG	ATCTATAGCGGTGCGAAGAATCTC	Same probe as in Olson et al., 2018.
HmN_000409500	nkx-1.1	GAACACCAACGATAGTGGATGAGG	GGATTGCTACCACTATTCTCACGATC
HmN_000123500	neuroD	AATAACAGCAACAATACTTCATCAACCCTC	GTAGAAAGCCATGAGGAAAGGGAATG
HmN_000097600	soxB	ATGCTCTTCTCATCAACTGAACCC	CTAATCTCTCGAAACCTGAACTTCAAACTC
HmN_000631100	coe	TCTGGTGGTCATAGTACTGATCAATCAC	TTCGTCGAACTCTTCGTCCATG
HmN_000583100	pc2	CTCTTTCGTAAAGAATGGTACATCCAC	CCTAATGCAGGATCTGGACCTTC	Same probe as in Preza et al., 2018.
HmN_000095900	chat	TACCAGTGCCAGAGCTTCGAAC	ACCTTGCTGGAAGCGTCTTG	Same probe as in Preza et al., 2018.
HmN_000994100	tph	ATCGGTGACTTTGTCAACCTGC	CATCTGGGCTTTGATATCCTCC	Same probe as in Preza et al., 2018.
HmN_000748900	vglut	GGTGAACTTCCTGACACGCATC	TTTCATCTGCGCATCTTCAGC	Same probe as in Preza et al., 2018.
